# Manual validation finds only ultra-long long-read sequencing enables faithful, population-level structural variant calling in *Drosophila melanogaster* euchromatin

**DOI:** 10.1101/2025.04.21.649852

**Authors:** James A. Hemker, Hannah R. Gellert, Jessica A. Smiley-Rhodes, Bernard Y. Kim, Dmitri A. Petrov

## Abstract

The increasing accessibility of long-read sequencing and the rapid development of automated variant callers are promoting the generation of population-level structural variation data. However, the effect of the length of long-reads on automated variant callers is not well understood, especially for non-human species. Here we show that only ultra-long long-reads, with read N50s greater than 50kb, are capable of accurately calling structural variants of any size in *Drosophila melanogaster* euchromatin. We used Oxford Nanopore Technologies to long-read sequence eight, inbred *D. melanogaster* strains to extremely high coverage (mean 238***×***), and we then downsampled the reads to create read pools of different length distributions. We assembled genomes from these different read-length pools and used both read-based and assembly-based structural variant callers to call variants in each strain before merging the calls into population-level datasets. We manually validated over 2,300 putative structural variants to assess the accuracy of the variant calls across the different read-length distributions and to determine the cause and rates of false positive errors. We found that more than half of all structural-variant-calling errors stem from misaligned reads that contain mobile elements or are located in repetitive and complex regions. Overall, our results show that long reads need to be at least three times longer than the repetitive and mobile elements found in the genome in order to accurately call structural variants at the population level.
