## Supplementary Table 1 for "Manual validation finds only ultra-long long-read sequencing enables faithful, population-level structural variant calling in *Drosophila melanogaster* euchromatin"

### Sheet: Sheet 1
Distribution	Strain	Coverage (145Mb)	Minimum read length (bp)	Read N50 (bp)	Contig N50 (Mb)	Total Scaffold Length (Mb)	Scaffold N50 (Mb)	Total Scaffolds	BUSCO Completeness
master	dmel11	322	-	-		-	-	-	-
master	dmel12	84	-	-		-	-	-	-
master	dmel19	132	-	-		-	-	-	-
master	dmel21	89	-	-		-	-	-	-
master	dmel22	345	-	-		-	-	-	-
master	dmel31	365	-	-		-	-	-	-
master	dmel37	296	-	-		-	-	-	-
master	dmel55	269	-	-		-	-	-	-
Average		237.75	-	-		-	-	-	-
standard	dmel11	28.9523	6	18785	3.5	134	25	51	99.7
standard	dmel12	34.2934	7	12632	18.5	130	23.2	53	99.57
standard	dmel19	34.5316	6	11371	6.9	129.3	23.9	61	99.67
standard	dmel21	33.4532	4	10030	8.8	128.3	23.4	59	99.51
standard	dmel22	30.17	4	17349	10	129.4	23.6	32	99.57
standard	dmel31	31.0526	4	16649	20	129.9	24.2	27	99.45
standard	dmel37	29.5404	6	16235	21.2	126.6	23.2	32	99.33
standard	dmel55	30.8914	3	17625	19.7	129.2	23.6	33	99.51
Average		31.6106	5	15084.5	13.575	129.588	23.7625	43.5	99.5387
minimum 10kb	dmel11	30.0152	10000	27671	5.9	131.8	24.5	29	99.6
minimum 10kb	dmel12	29.6912	10000	27688	18.8	128.7	24.2	20	99.33
minimum 10kb	dmel19	28.7062	10000	26316	22	131.7	24.2	18	99.51
minimum 10kb	dmel21	29.6621	10000	24884	23.3	139.2	25.5	18	99.7
minimum 10kb	dmel22	29.8507	10000	28574	10.7	133	24.5	17	99.51
minimum 10kb	dmel31	30.896	10000	28932	14.7	131.9	23.9	18	99.48
minimum 10kb	dmel37	29.623	10000	27102	15	132	24.3	18	99.54
minimum 10kb	dmel55	29.4424	10000	28418	6.2	130	23.8	18	99.54
Average		29.7358	10000	27448.1	14.575	132.287	24.3625	19.5	99.5263
ultralong	dmel11	27.9929	55000	70447	5.9	138	25.1	20	99.7
ultralong	dmel12	28.3188	35000	56618	18.7	133.3	24.3	11	99.12
ultralong	dmel19	30.2696	60001	87469	21.6	139.2	25	10	99.48
ultralong	dmel21	30.3282	50001	76980	22.5	141	25.4	12	99.63
ultralong	dmel22	33.8162	60000	78094	17.5	141	24.8	17	99.57
ultralong	dmel31	32.7742	55000	70644	13.8	140.6	24.9	7	99.48
ultralong	dmel37	29.2031	45000	58166	21.2	130.7	26.7	17	99.3
ultralong	dmel55	29.4452	55000	71051	21.4	133.1	24.3	14	99.54
Average		30.2685	51875.2	71183.6	17.825	137.113	25.0625	13.5	99.4775
ultralong 20x	dmel11	18.6532	55000	70368	8.7	133.6	24.2	19	99.39
ultralong 20x	dmel12	18.9659	35000	56643	20	137	24.9	21	99.54
ultralong 20x	dmel19	20.2182	60001	87445	21.5	135.3	24.9	12	99.6
ultralong 20x	dmel21	20.2298	50001	76993	23.4	133.1	24.1	11	99.45
ultralong 20x	dmel22	22.6204	60000	78182	18.3	134	24.3	13	99.36
ultralong 20x	dmel31	21.9144	55000	70718	21.7	138.9	26	12	99.6
ultralong 20x	dmel37	19.5497	45000	58208	19.9	131	24.7	13	99.54
ultralong 20x	dmel55	19.6757	55000	71094	20.9	134.6	24.3	17	99.51
Average		20.2284	51875.2	71206.4	19.3	134.688	24.675	14.75	99.4988
ultralong10x	dmel11	9.1856	55000	70649	3.7	131.5	24.2	14	98.42
ultralong10x	dmel12	9.36994	35000	57159	7.3	133.4	24.7	18	99.27
ultralong10x	dmel19	9.91889	60001	87416	13.2	136.4	25.2	13	99.67
ultralong10x	dmel21	9.96683	50001	76867	10.1	135.2	24.3	12	99.36
ultralong10x	dmel22	11.1025	60000	78083	10.4	133.9	24.8	15	99.24
ultralong10x	dmel31	10.7759	55000	70644	12.4	135.6	25.8	14	99.54
ultralong10x	dmel37	9.60855	45000	58124	9.4	131.7	24.2	15	99.54
ultralong10x	dmel55	9.66471	55000	71086	11.6	131	24.2	20	99.39
Average		9.94912	51875.2	71253.5	9.7625	133.588	24.675	15.125	99.3037
short-read	dmel11	34.2286	10	150		-	-	-	-
short-read	dmel12	60.5735	10	150		-	-	-	-
short-read	dmel19	28.5909	10	150		-	-	-	-
short-read	dmel21	50.288	10	150		-	-	-	-
short-read	dmel22	35.0272	10	150		-	-	-	-
short-read	dmel31	68.1142	10	150		-	-	-	-
short-read	dmel37	38.244	10	150		-	-	-	-
short-read	dmel55	57.8396	10	150		-	-	-	-
Average		46.6133	10	150		-	-	-	-
